# CRISPR interference identifies vulnerable cellular pathways with bactericidal phenotypes in *Mycobacterium tuberculosis*

**DOI:** 10.1101/2021.02.04.429736

**Authors:** Matthew B. McNeil, Laura M Keighley, Josephine R. Cook, Chen-Yi Cheung, Gregory M. Cook

## Abstract

*Mycobacterium tuberculosis* remains a leading cause of death for which new drugs are needed. The identification of drug targets has been advanced by high-throughput and targeted genetic deletion strategies. Each though has limitations including the inability to distinguish between levels of vulnerability, lethality and scalability as a molecular tool. Using mycobacterial CRISPR interference in combination with phenotypic screening we have overcome these individual issues to investigate essentiality, vulnerability and lethality for 96 target genes from a diverse array of cellular pathways, many of which are potential antibiotic targets. Essential genes involved in cell wall synthesis and central cellular functions were equally vulnerable and often had bactericidal consequences. Conversely, essential genes involved in metabolism, oxidative phosphorylation or amino acid synthesis were less vulnerable to inhibition and frequently bacteriostatic. In conclusion, this study provides novel insights into mycobacterial genetics and biology that will help to prioritise potential drug targets.
