## Supplemental Table 1 for "CRISPR interference identifies vulnerable cellular pathways with bactericidal phenotypes in *Mycobacterium tuberculosis*"

### Sheet: Sheet1
CRISPR interference plasmid number	Rv Number	Target Gene + sgRNA name	Previous essentiality callA (E=essential/Defect/NE=non essential)	PAM (non coding 5’-3’, NN…...)	PAM ScoreB	Target sequence (Coding (5’-3’))	sgRNA target length	Fwd Oligo Sequence (GGGA_complment of target sequence)	Oligo Rev Sequence (AAAC_target sequence)	Average log2 fold change in Atc MIC compared to mmpL3_a (figure 4A)
1		Control SgRNA				CGAGACGCATTAATCGTCTCC		GGGAGGAGACGATTAATGCGTCTCG	AAACCGAGACGCATTAATCGTCTCC
7	Rv0206c	MmpL3	E	GTAGAAG	1	GACGACGGCAGCCAATCGGTGC	22	GGGAGCACCGATTGGCTGCCGTCGTC	AAACGACGACGGCAGCCAATCGGTGC
8	Rv0248C	SdhA1	NE	CCAGAAT	2	TCACTGAGGGTGTTCGCGGC	20	GGGAGCCGCGAACACCCTCAGTGA	AAACTCACTGAGGGTGTTCGCGGC
9	Rv3318	SdhA2	NE	GCAGAAT	2	AGACGCTGTATCAGAACTGC	20	GGGAGCAGTTCTGATACAGCGTCT	AAACAGACGCTGTATCAGAACTGC
23	Rv1552	FrdAb	NE	TTGGAAA	6	GGTGTACCCGATGCGCAGCC	20	GGGAGGCTGCGCATCGGGTACACC	AAACGGTGTACCCGATGCGCAGCC
24	Rv1552	FrdAc	NE	GCAGGAG	8	ACACGTTGTTTCAACGGCTGC	21	GGGAGCAGCCGTTGAAACAACGTGT	AAACACACGTTGTTTCAACGGCTGC
25	Rv0248C	SdhA1b	NE	GTAGGAG	5	GACGTAGTCGTGATCGGTGC	20	GGGAGCACCGATCACGACTACGTC	AAACGACGTAGTCGTGATCGGTGC
27	Rv3318	SdhA2b	NE	GAAGAAC	5	AACGAGTTTTACGCGCTGGAT	21	GGGAATCCAGCGCGTAAAACTCGTT	AAACAACGAGTTTTACGCGCTGGAT
42	Rv3279c	birA_a	E	GTGGAAC	11	CAACGCCGACTTGCTGGCCC	20	GGGAGGGCCAGCAAGTCGGCGTTG	AAACCAACGCCGACTTGCTGGCCC
43	Rv3279c	birA_b	E	ACAGGAT	9	CGGTCGGTGTGCGTGTGGTC	20	GGGAGACCACACGCACACCGACCG	AAACCGGTCGGTGTGCGTGTGGTC
44	Rv3341	MetX_a	E	GCGGAAA	6	TGATCTCGATACGTGACCAGGT	22	GGGAACCTGGTCACGTATCGAGATCA	AAACTGATCTCGATACGTGACCAGGT	-0.475
45	Rv3341	MetX_b	E	TGAGAAT	2	CCGAGGCGCTCAACAGCCAC	20	GGGAGTGGCTGTTGAGCGCCTCGG	AAACCCGAGGCGCTCAACAGCCAC	-0.385
69	Rv0667	RpoB_a	E	AGAGAAC	5	GACCCTCGTTTCGACGATGTC	21	GGGAGACATCGTCGAAACGAGGGTC	AAACGACCCTCGTTTCGACGATGTC	0.66
70	Rv0667	RpoB_c	E	GGAGAAG	1	GGGTCGATGTCGTTGTCGTT	20	GGGAAACGACAACGACATCGACCC	AAACGGGTCGATGTCGTTGTCGTT	-0.645
71	Rv1484	InhA_a	E	CCAGAAT	2	TTAGCGGAATCATCACCGAC	20	GGGAGTCGGTGATGATTCCGCTAA	AAACTTAGCGGAATCATCACCGAC	0.135
72	Rv1484	InhA_b	E	GAAGAAC	5	GACGCGCCCTACGCGGATGT	20	GGGAACATCCGCGTAGGGCGCGTC	AAACGACGCGCCCTACGCGGATGT	-0.53
73	Rv1305	AtpE_a	E	GAAGAAC	5	ATCACCGTCGGTTTGGTTGAGGC	23	GGGAGCCTCAACCAAACCGACGGTGAT	AAACATCACCGTCGGTTTGGTTGAGGC	-0.1
74	Rv1304	AtpB_a	E	CCAGGAT	9	CCGCCCAAATCGAGGTCGGC	20	GGGAGCCGACCTCGATTTGGGCGG	AAACCCGCCCAAATCGAGGTCGGC	0.36
75	Rv1304	AtpB_c	E	CCAGAAT	2	TCGCACTGATCGCGCTCTTT	20	GGGAAAAGAGCGCGATCAGTGCGA	AAACTCGCACTGATCGCGCTCTTT	1.29
76	Rv3913	TrxB2_a	E	CCAGGAT	9	CAATGGGCGCAGCGGCACGC	20	GGGAGCGTGCCGCTGCGCCCATTG	AAACCAATGGGCGCAGCGGCACGC
77	Rv3913	TrxB2_b	E	GAAGAAT	2	TTCCGCGATCAGGACATCGC	20	GGGAGCGATGTCCTGATCGCGGAA	AAACTTCCGCGATCAGGACATCGC
78	MTB000019	rrs_a_TB	E	AAGGAAG	4	GGGATCCGTGCCGTAGCTAAC	21	GGGAGTTAGCTACGGCACGGATCCC	AAACGGGATCCGTGCCGTAGCTAAC	0.995
79	MTB000019	rrs_b_TB	E	CCAGGAT	9	CTCAGGACGAACGCTGGCGGC	21	GGGAGCCGCCAGCGTTCGTCCTGAG	AAACCTCAGGACGAACGCTGGCGGC	0.87
80	MTB000020	rrl_a_TB		GAGGAAA	6	TCCGGAGGAGGGTGGTGATGGC	22	GGGAGCCATCACCACCCTCCTCCGGA	AAACTCCGGAGGAGGGTGGTGATGGC	0.346667
81	MTB000020	rrl_b_TB		CCAGAAC	5	ACCCGAAGCGGAGTGATCTAC	21	GGGAGTAGATCACTCCGCTTCGGGT	AAACACCCGAAGCGGAGTGATCTAC	-0.933333
82	Rv3790	dprE1_a	E	CCAGAAC	5	GCCACCGTCGGGGGCAACGGT	21	GGGAACCGTTGCCCCCGACGGTGGC	AAACGCCACCGTCGGGGGCAACGGT	0.616667
83	Rv3790	dprE1_c	E	TGGGAAA	6	ACGGGCTGGCCAACAAATAT	20	GGGAATATTTGTTGGCCAGCCCGT	AAACACGGGCTGGCCAACAAATAT	0.21
84	Rv0006	gyrA_a	E	GCGGAAG	4	CCGGACCGCAGCCACGCCAAGT	22	GGGAACTTGGCGTGGCTGCGGTCCGG	AAACCCGGACCGCAGCCACGCCAAGT	-1.38
85	Rv0006	gyrA_b	E	CCAGAAC	5	GCGCTGGAGAATCACGACGCC	21	GGGAGGCGTCGTGATTCTCCAGCGC	AAACGCGCTGGAGAATCACGACGCC	-1.665
86	Rv2196	qcrB_a	Defect	AAGGAAA	6	CGAGGTGCGCGGTGGCCTGT	20	GGGAACAGGCCACCGCGCACCTCG	AAACCGAGGTGCGCGGTGGCCTGT	0.805
87	Rv2196	qcrB_b	Defect	CAAGAAC	5	CTCGGCGAGATCGCTCTGTAC	21	GGGAGTACAGAGCGATCTCGCCGAG	AAACCTCGGCGAGATCGCTCTGTAC	-0.075
88	Rv0041	leuS_a	E	CCGGAAA	6	ATGGTGGGCCGTAATGTGCT	20	GGGAAGCACATTACGGCCCACCAT	AAACATGGTGGGCCGTAATGTGCT	-0.625
89	Rv0041	leuS_b	E	GTAGAAG	1	AGGTGGACTCAGTGGATCTT	20	GGGAAAGATCCACTGAGTCCACCT	AAACAGGTGGACTCAGTGGATCTT	-1.84
90	Rv3596c	clpC1_a	E	CTGGAAG	4	CCGGTGCAGGTGGGTGAGCC	20	GGGAGGCTCACCCACCTGCACCGG	AAACCCGGTGCAGGTGGGTGAGCC	-1.025
91	Rv3596c	clpC1_b	E	TTGGAAA	6	GGCCATCCGGCGTACCCGGGC	21	GGGAGCCCGGGTACGCCGGATGGCC	AAACGGCCATCCGGCGTACCCGGGC	0.35
92	Rv2763c	folA_a	defect	CCGGAAA	6	GAGATCACCATGGGGCACAC	20	GGGAGTGTGCCCCATGGTGATCTC	AAACGAGATCACCATGGGGCACAC	2.17333
93	Rv3608c	folP1_a	E	CGAGAAA	3	GACGGCGGGTGTTATCTCGAT	21	GGGAATCGAGATAACACCCGCCGTC	AAACGACGGCGGGTGTTATCTCGAT	-0.3
94	Rv3608c	folP1_b	E	TTAGAAC	5	ACGTCACGGACGACTCTTTC	20	GGGAGAAAGAGTCGTCCGTGACGT	AAACACGTCACGGACGACTCTTTC	3.515
95	Rv1622c	cydB_a	NE	GAAGAAA	3	ATCCTAGAAGGGTTCGACTT	20	GGGAAAGTCGAACCCTTCTAGGAT	AAACATCCTAGAAGGGTTCGACTT
96	Rv1622c	cydB_b	NE	CGGGAAA	6	GCTGGTACGCGACCGTGTTC	20	GGGAGAACACGGTCGCGTACCAGC	AAACGCTGGTACGCGACCGTGTTC
97	Rv3146	nuoB_a	NE	CGAGAAC	5	GCCACGCCGCGGCAGGCAGAT	21	GGGAATCTGCCTGCCGCGGCGTGGC	AAACGCCACGCCGCGGCAGGCAGAT
99	Rv1854c	ndh_a	defect	GCAGAAT	2	TTGACGCCGCCCCGGCGGTGC	21	GGGAGCACCGCCGGGGCGGCGTCAA	AAACTTGACGCCGCCCCGGCGGTGC	0.42
100	Rv1854c	ndh_b	defect	CTGGAAC	11	CCGCTGCTGTACCAAGTGGC	20	GGGAGCCACTTGGTACAGCAGCGG	AAACCCGCTGCTGTACCAAGTGGC	-0.195
101	Rv0392c	ndhA_a	NE	CCAGGAT	9	GCGCGTTCGAGGCCGCCGAGGT	22	GGGAACCTCGGCGGCCTCGAACGCGC	AAACGCGCGTTCGAGGCCGCCGAGGT
102	Rv0392c	ndhA_b	NE	GCAGGAT	9	GCCGGCAAAAGAACGTCCGGGT	22	GGGAACCCGGACGTTCTTTTGCCGGC	AAACGCCGGCAAAAGAACGTCCGGGT
103	Rv0005	gyrB_a	E	CGAGAAT	2	AAGGGCTGGAGGCCGTCCGC	20	GGGAGCGGACGGCCTCCAGCCCTT	AAACAAGGGCTGGAGGCCGTCCGC	-0.57
104	Rv0005	gyrB_b	E	CCGGAAA	6	CAAGGGCACCGGGCACGAGGT	21	GGGAACCTCGTGCCCGGTGCCCTTG	AAACCAAGGGCACCGGGCACGAGGT	0.15
105	Rv1302	WecA_a	E	CAAGAAA	3	CCTCCCAGCTTCCGGCACTC	20	GGGAGAGTGCCGGAAGCTGGGAGG	AAACCCTCCCAGCTTCCGGCACTC	1.98667
106	Rv1302	WecA_b	E	GAGGAAG	4	GATCCTGCTTACCCTGGCGC	20	GGGAGCGCCAGGGTAAGCAGGATC	AAACGATCCTGCTTACCCTGGCGC	-0.595
107	Rv3800c	pks13_a	E	GAAGAAC	5	GCGGTGGCCAAGACCGAAGC	20	GGGAGCTTCGGTCTTGGCCACCGC	AAACGCGGTGGCCAAGACCGAAGC	1.34
108	Rv3800c	pks13_b	E	GTAGAAG	1	GACTTCCACGGACCGTCGGT	20	GGGAACCGACGGTCCGTGGAAGTC	AAACGACTTCCACGGACCGTCGGT	0.09
109	Rv1613	trpA_a	E	TCAGGAG	8	CCTCATTCCCGACGAGGCGC	20	GGGAGCGCCTCGTCGGGAATGAGG	AAACCCTCATTCCCGACGAGGCGC	1.905
110	Rv1613	trpA_b	E	CAAGAAA	3	GTCGCGCCGTCCTCGACACC	20	GGGAGGTGTCGAGGACGGCGCGAC	AAACGTCGCGCCGTCCTCGACACC	-0.41
111	Rv1630	RpsA_a	E	CGAGAAA	3	CCGCAATAGACAAAACGATC	20	GGGAGATCGTTTTGTCTATTGCGG	AAACCCGCAATAGACAAAACGATC	0.07
112	Rv1630	RpsA_b	E	CAGGAAA	6	CCCGCCTCGCTGGTGGAGAT	20	GGGAATCTCCACCAGCGAGGCGGG	AAACCCCGCCTCGCTGGTGGAGAT	0.225
113	Rv3423c	Alr_a	E	CCAGAAC	5	GAGAATGTCGGAAAGCCAAAC	21	GGGAGTTTGGCTTTCCGACATTCTC	AAACGAGAATGTCGGAAAGCCAAAC	-1.255
114	Rv3423c	Alr_b	E	CCAGAAA	3	CGCAGGCCCGCGAACAAGGGGT	22	GGGAACCCCTTGTTCGCGGGCCTGCG	AAACCGCAGGCCCGCGAACAAGGGGT	0.685
117	Rv0206c	MmpL3_b	E	TTGGAAG	4	GCCCCAGCCGGCAAGACCGT	20	GGGAACGGTCTTGCCGGCTGGGGC	AAACGCCCCAGCCGGCAAGACCGT	1.625
118	Rv2852c	Mqo_a	NE	GGAGAAG	1	GAGCCGGTGGCGCTCAACTGGGC	23	GGGAGCCCAGTTGAGCGCCACCGGCTC	AAACGAGCCGGTGGCGCTCAACTGGGC	0.475
119	Rv2852c	Mqo_b	NE	GAGGAAG	4	AACCCTGTGCCGCACGTGAGT	21	GGGAACTCACGTGCGGCACAGGGTT	AAACAACCCTGTGCCGCACGTGAGT	1.21
120	Rv1240	Mdh_a	NE	CGGGAAA	6	CTGTTGTCCGGGGTGGAGAT	20	GGGAATCTCCACCCCGGACAACAG	AAACCTGTTGTCCGGGGTGGAGAT	0.406667
121	Rv1240	Mdh_b	NE	CGAGAAC	5	GCGCTCACCCGGCTGGACCAC	21	GGGAGTGGTCCAGCCGGGTGAGCGC	AAACGCGCTCACCCGGCTGGACCAC	0.646667
122	Rv1837c	glcB_a	E	CCAGAAG	1	GCGGGCGTCGACAAGGTCGT	20	GGGAACGACCTTGTCGACGCCCGC	AAACGCGGGCGTCGACAAGGTCGT	1.435
123	Rv1837c	glcB_b	E	CGGGAAG	4	AACCTGATGACTTCACCATC	20	GGGAGATGGTGAAGTCATCAGGTT	AAACAACCTGATGACTTCACCATC	2.12
132	Rv3146	nuoB_c	NE	GCAGGAT	9	TGTCGACCGTCGAGAAGGTGGC	22	GGGAGCCACCTTCTCGACGGTCGACA	AAACTGTCGACCGTCGAGAAGGTGGC
133	Rv1173	fbiC_a	NE	CGAGGAT	9	ACGTTGCCCGCCGAGGTGCC	20	GGGAGGCACCTCGGCGGGCAACGT	AAACACGTTGCCCGCCGAGGTGCC
134	Rv1173	fbiC_b	NE	GCGGAAG	4	GCCAAGGAACACACCGCGAT	20	GGGAATCGCGGTGTGTTCCTTGGC	AAACGCCAAGGAACACACCGCGAT
138	Rv1338	murI_a	E	CCGGAAT	12	CGTCGGGGGACTGACGGTCGC	21	GGGAGCGACCGTCAGTCCCCCGACG	AAACCGTCGGGGGACTGACGGTCGC	-0.825
139	Rv1338	murI_b	E	CGAGCAT	7	CGAGCGCTACCAGGTGCCCGT	21	GGGAACGGGCACCTGGTAGCGCTCG	AAACCGAGCGCTACCAGGTGCCCGT	0.62
142	Rv3418c	GroES_a	E	CGAGAAT	2	TGCAGGCCAACGAGGCCGAGAC	22	GGGAGTCTCGGCCTCGTTGGCCTGCA	AAACTGCAGGCCAACGAGGCCGAGAC	-0.56
143	Rv3418c	GroES_b	E	CAGGAAT	12	ACACCGCCAAGGAGAAGCCGC	21	GGGAGCGGCTTCTCCTTGGCGGTGT	AAACACACCGCCAAGGAGAAGCCGC	-0.585
144	Rv2202c	adoK_a	defect	TCGGAAA	6	GCAGCTACTGCCCGAACACC	20	GGGAGGTGTTCGGGCAGTAGCTGC	AAACGCAGCTACTGCCCGAACACC
145	Rv2202c	adoK_b	defect	TCAGAAC	5	TCTCCGAGACCGCGCACACGGC	22	GGGAGCCGTGTGCGCGGTCTCGGAGA	AAACTCTCCGAGACCGCGCACACGGC
146	Rv2461c	ClpP1_a	E	CAGGAAG	4	GGCTCGGAGGTGAACGACGAGAT	23	GGGAATCTCGTCGTTCACCTCCGAGCC	AAACGGCTCGGAGGTGAACGACGAGAT	-0.575
147	Rv2461c	ClpP1_b	E	GCAGAAT	2	TGCTGGCCGCCGAAGACGCC	20	GGGAGGCGTCTTCGGCGGCCAGCA	AAACTGCTGGCCGCCGAAGACGCC	-0.085
148	Rv2460c	ClpP2_a	E	TGAGAAT	2	GATCCAGCCCCAGGCGCGCT	20	GGGAAGCGCGCCTGGGGCTGGATC	AAACGATCCAGCCCCAGGCGCGCT	-0.2
149	Rv2460c	ClpP2_b	E	GAGGAAG	4	GGCGTCCAGGTCGACGACGC	20	GGGAGCGTCGTCGACCTGGACGCC	AAACGGCGTCCAGGTCGACGACGC	-0.46
150	Rv2794c	pptT_a	E	TGAGGAT	9	AGGGCGACAAGGGCGAACCGT	21	GGGAACGGTTCGCCCTTGTCGCCCT	AAACAGGGCGACAAGGGCGAACCGT	1.065
151	Rv2794c	pptT_c	E	GCAGAAC	5	GCCAAGGAAGCAACGTACAAGGC	23	GGGAGCCTTGTACGTTGCTTCCTTGGC	AAACGCCAAGGAAGCAACGTACAAGGC	1.705
152	Rv2245	KasA_a	E	GGGGAAA	6	AGCGTTGTGGTGACCGCCGT	20	GGGAACGGCGGTCACCACAACGCT	AAACAGCGTTGTGGTGACCGCCGT	1.355
153	Rv2245	KasA_b	E	GGAGAAC	5	ATGATGCGGGCCATGTCGAC	20	GGGAGTCGACATGGCCCGCATCAT	AAACATGATGCGGGCCATGTCGAC	0.01
154	Rv0534c	menA_a	E	TGAGCAG	13	GCGCGCCGTGGCTGATTGCGGT	22	GGGAACCGCAATCAGCCACGGCGCGC	AAACGCGCGCCGTGGCTGATTGCGGT
155	Rv0534c	menA_b	E	GAAGAAC	5	GGGCCGGTCGCCGTGCTCGGT	21	GGGAACCGAGCACGGCGACCGGCCC	AAACGGGCCGGTCGCCGTGCTCGGT
156	Rv0555	menD_a	E	CCAGCAG	13	GCACCGGCGCCAACCAGACC	20	GGGAGGTCTGGTTGGCGCCGGTGC	AAACGCACCGGCGCCAACCAGACC
157	Rv0555	menD_b	E	CCAGCAT	7	GCCGGCCGACACTGCATCGT	20	GGGAACGATGCAGTGTCGGCCGGC	AAACGCCGGCCGACACTGCATCGT
158	Rv2200c	ctaC_a	defect	TGAGAAC	5	CCGTCATACCGTTCCTCATC	20	GGGAGATGAGGAACGGTATGACGG	AAACCCGTCATACCGTTCCTCATC	0.415
159	Rv2200c	ctaC_b	defect	CTGGAAA	6	TGGAATTGGAAGTTTGGCTAT	21	GGGAATAGCCAAACTTCCAATTCCA	AAACTGGAATTGGAAGTTTGGCTAT	0.755
160	Rv3003c	IlvB1_a	E	CTGGAAG	4	GAGGCCGACATCTCGGGCAT	20	GGGAATGCCCGAGATGTCGGCCTC	AAACGAGGCCGACATCTCGGGCAT	1.795
161	Rv3003c	IlvB1_b	E	CCAGAAA	3	TCCGCTCCGGTGACGACATT	20	GGGAAATGTCGTCACCGGAGCGGA	AAACTCCGCTCCGGTGACGACATT	0.46
162	Rv1161	NarG_a	NE	CGAGAAG	1	CCGATTCCGGCGATGTCAAT	20	GGGAATTGACATCGCCGGAATCGG	AAACCCGATTCCGGCGATGTCAAT
163	Rv1161	NarG_b	NE	AAAGAAC	5	GTCGACTATGTGCGCCGCTAC	21	GGGAGTAGCGGCGCACATAGTCGAC	AAACGTCGACTATGTGCGCCGCTAC
164	Rv0252	NirB_a	NE	GTAGGAG	8	GCATTCGTCCCGCCGGTGCC	20	GGGAGGCACCGGCGGGACGAATGC	AAACGCATTCGTCCCGCCGGTGCC
165	Rv0252	NirB_b	NE	GGAGAAA	3	GGGTTGCTTGACCGCTTTGGAC	22	GGGAGTCCAAAGCGGTCAAGCAACCC	AAACGGGTTGCTTGACCGCTTTGGAC
166	Rv2780	Ald_a	NE	CAAGAAC	5	CATTTGGCCGCGTCACGTGC	20	GGGAGCACGTGACGCGGCCAAATG	AAACCATTTGGCCGCGTCACGTGC	2.11
167	Rv2780	Ald_b	NE	CTAGAAC	5	ACATCAACATCGACAAACTT	20	GGGAAAGTTTGTCGATGTTGATGT	AAACACATCAACATCGACAAACTT	1.89
168	Rv1294	ThrA_a	E	GTGGAAG	4	ACCCGGGTGACCGCAGACGAC	21	GGGA GTCGTCTGCGGTCACCCGGGT	AAACACCCGGGTGACCGCAGACGAC	0.04
169	Rv1294	ThrA_b	E	GTAGAAC	5	GGCCAGGGCGCGGGCGGCGC	20	GGGA GCGCCGCCCGCGCCCTGGCC	AAACGGCCAGGGCGCGGGCGGCGC	1.02
170	Rv1986	lysE_a	NE	CAGGAAG	4	GCCTGCTTCACGCTGATCGC	20	GGGAGCGATCAGCGTGAAGCAGGC	AAACGCCTGCTTCACGCTGATCGC
171	Rv1986	lysE_b	NE	TAGGAAG	4	ATCGGCTACGGGCTACTTGC	20	GGGAGCAAGTAGCCCGTAGCCGAT	AAACATCGGCTACGGGCTACTTGC
172	Rv3547	ddn_a	NE	AAAGAAG	1	ATCAAGTGGATGTCACGGAT	20	GGGAATCCGTGACATCCACTTGAT	AAACATCAAGTGGATGTCACGGAT
173	Rv3547	ddn_b	NE	CTGGAAG	4	AAGATTCCGGTCGCGCTGCT	20	GGGAAGCAGCGCGACCGGAATCTT	AAACAAGATTCCGGTCGCGCTGCT
174	Rv0467	Icl1_a	defect	GTAGAAG	1	CGCACCAAGAACGGCATCGAGC	22	GGGAGCTCGATGCCGTTCTTGGTGCG	AAACCGCACCAAGAACGGCATCGAGC	1.14
175	Rv0467	Icl1_b	defect	GGAGAAC	5	GAGGCGGTCAAGGCGGAGTAC	21	GGGAGTACTCCGCCTTGACCGCCTC	AAACGAGGCGGTCAAGGCGGAGTAC	0.39
176	Rv1915	Icl2_a	NE	GCGGAAG	4	CCGTTTATCATCGCCGACGC	20	GGGAGCGTCGGCGATGATAAACGG	AAACCCGTTTATCATCGCCGACGC
177	Rv1915	Icl2_b	NE	GTAGAAG	1	GAGCGTCTGCGCGAACTCTT	20	GGGAAAGAGTTCGCGCAGACGCTC	AAACGAGCGTCTGCGCGAACTCTT
178	Rv0363c	Fba_a	E	CGAGAAC	5	ACCGGTGGCGCAGAATTCGGC	21	GGGAGCTATCAACTGCACCTCCTC	AAACACCGGTGGCGCAGAATTCGGC
179	Rv0363c	Fba_b	E	CCAGAAT	2	AGATCGAGATCGGCGTCGTC	20	GGGAGACGACGCCGATCTCGATCT	AAACAGATCGAGATCGGCGTCGTC	2.23
180	Rv2241	aceE_a	NE	CGAGAAC	5	ACCGGTGGCGCAGAATTCGGC	21	GGGAGCCGAATTCTGCGCCACCGGT	AAACACCGGTGGCGCAGAATTCGGC
181	Rv2241	aceE_b	NE	CCAGAAT	2	AGATCGAGATCGGCGTCGTC	20	GGGAGACGACGCCGATCTCGATCT	AAACAGATCGAGATCGGCGTCGTC
182	Rv0462	lpdC_a	defect	CAGGAAG	4	ATGAAGAAGAACAAGATCAC	20	GGGAGTGATCTTGTTCTTCTTCAT	AAACATGAAGAAGAACAAGATCAC
183	Rv0462	lpdC_b	defect	GCGGAAG	4	GGGCGCTGCCCAACGAGGAC	20	GGGAGTCCTCGTTGGGCAGCGCCC	AAACGGGCGCTGCCCAACGAGGAC
184	Rv2156c	murX_a	E	CCAGAAT	2	CCGGCATCTGGGCGGGCTAC	20	GGGAGTAGCCCGCCCAGATGCCGG	AAACCCGGCATCTGGGCGGGCTAC	-0.58
185	Rv2156c	murX_b	E	CCAGAAG	1	CAGTACCGCAACGCGTGCGT	20	GGGAACGCACGCGTTGCGGTACTG	AAACCAGTACCGCAACGCGTGCGT	-1.63
186	Rv1653	argJ_a	E	TGAGGAT	9	ACTCCGGCGGCGCCAATGCC	20	GGGAGGCATTGGCGCCGCCGGAGT	AAACACTCCGGCGGCGCCAATGCC	4.61333
187	Rv1653	argJ_b	E	CCAGCAT	7	CGCCGTCGTTGGCCACCATGC	21	GGGAGCATGGTGGCCAACGACGGCG	AAACCGCCGTCGTTGGCCACCATGC	2.725
188	Rv1297	Rho_a	E	GCAGGAT	9	AGGACATCGCCAACGCGATC	20	GGGAGATCGCGTTGGCGATGTCCT	AAACAGGACATCGCCAACGCGATC	1.63
189	Rv1297	Rho_b	E	GCGGAAC	11	GATCGGCGGCGCCGCGGTGAAC	22	GGGAGTTCACCGCGGCGCCGCCGATC	AAACGATCGGCGGCGCCGCGGTGAAC	1.495
190	Rv1327c	glgE_a	E	TCGGAAG	4	CGCCGAGCGAGCCCCAACAAC	21	GGGAGTTGTTGGGGCTCGCTCGGCG	AAACCGCCGAGCGAGCCCCAACAAC	-0.045
191	Rv1327c	glgE_b	E	CCAGAAG	1	GCCTGGCTGATCGCGCAGGT	20	GGGAACCTGCGCGATCAGCCAGGC	AAACGCCTGGCTGATCGCGCAGGT	-1.635
192	Rv3032	Rv3032_a	defect	ATAGAAC	5	GACGTGCCAATGGTTTCCAC	20	GGGAGTGGAAACCATTGGCACGTC	AAACGACGTGCCAATGGTTTCCAC
193	Rv3032	Rv3032_b	defect	CGAGCAT	7	GCGTCGATGAACGACGAGAT	20	GGGAATCTCGTCGTTCATCGACGC	AAAC GCGTCGATGAACGACGAGAT
194	Rv0126	treS_a	NE	GTAGAAG	1	GAGGTGCTGGTCCGGGCGTT	20	GGGAAACGCCCGGACCAGCACCTC	AAACGAGGTGCTGGTCCGGGCGTT
195	Rv0126	treS_b	NE	GTAGAAG	1	AAGGTGCTGCCCGAATTCGGC	21	GGGAGCCGAATTCGGGCAGCACCTT	AAACAAGGTGCTGCCCGAATTCGGC
196	Rv3841	bfrB_a	NE	CGAGCAT	7	TGCAACACCTGCTCGACCGC	20	GGGAGCGGTCGAGCAGGTGTTGCA	AAACTGCAACACCTGCTCGACCGC
197	Rv3841	bfrB_b	NE	CAAGAAC	5	CAGGAACAGATCGAAGAGGT	20	GGGAACCTCTTCGATCTGTTCCTG	AAACCAGGAACAGATCGAAGAGGT
198	Rv0211	pckA_a	NE	AAAGAAA	3	GTCAAGGCGCTGCACTCGGT	20	GGGAACCGAGTGCAGCGCCTTGAC	AAACGTCAAGGCGCTGCACTCGGT	2.96
199	Rv0211	pckA_b	NE	GAAGAAG	1	GGGGTGGCGCCGGGCACCAAC	21	GGGAGTTGGTGCCCGGCGCCACCCC	AAACGGGGTGGCGCCGGGCACCAAC	0.695
200	Rv2220	glnA_a	E	GAAGAAG	1	CCGATCCCGAGACGGCGCGC	20	GGGAGCGCGCCGTCTCGGGATCGG	AAACCCGATCCCGAGACGGCGCGC
201	Rv2220	glnA_b	E	AAAGAAG	1	GTGCACGACCCGTTCACCCT	20	GGGAAGGGTGAACGGGTCGTGCAC	AAACGTGCACGACCCGTTCACCCT
202	Rv1098c	Fum_a	E	CGGGAAG	4	ATATCCGGCCGCGGGTTGGAGC	22	GGGAGCTCCAACCCGCGGCCGGATAT	AAACATATCCGGCCGCGGGTTGGAGC
203	Rv1098c	Fum_b	E	AAAGAAT	2	CGAAGCTCAGGCTGCCCGCGAC	22	GGGAGTCGCGGGCAGCCTGAGCTTCG	AAACCGAAGCTCAGGCTGCCCGCGAC
204	Rv0635	HadA_a	E	CCAGCAA	10	CTCCGTTGACGTTTATCTGT	20	GGGAACAGATAAACGTCAACGGAG	AAACCTCCGTTGACGTTTATCTGT	0.73
205	Rv0635	HadA_b	E	GAAGAAC	5	AAGCATGCGAACATCGCGAC	20	GGGAGTCGCGATGTTCGCATGCTT	AAACAAGCATGCGAACATCGCGAC	-0.365
206	Rv0636	hadB_a	E	CCGGAAG	4	AGAAGACCTACCCGCTGACC	20	GGGAGGTCAGCGGGTAGGTCTTCT	AAACAGAAGACCTACCCGCTGACC	-0.875
207	Rv0636	hadB_b	E	CCAGGAT	9	GTTGGCGACCCGGGCGCGGT	20	GGGAACCGCGCCCGGGTCGCCAAC	AAACGTTGGCGACCCGGGCGCGGT	-0.13
208	Rv2215	dlaT_a	NE	GGAGAAG	1	GTCCAGATGCCGGCACTCGGT	21	GGGAACCGAGTGCCGGCATCTGGAC	AAACGTCCAGATGCCGGCACTCGGT	-0.42
209	Rv2215	dlaT_b	NE	CAGGAAG	4	CCGTTCTTCGCCAAGGCCGT	20	GGGAACGGCCTTGGCGAAGAACGG	AAACCCGTTCTTCGCCAAGGCCGT	-0.05
210	Rv2447c	folC_a	E	GCAGAAG	1	GGGTAAGGGTGGCCCGGCGAT	21	GGGAATCGCCGGGCCACCCTTACCC	AAACGGGTAAGGGTGGCCCGGCGAT	0.09
211	Rv2447c	folC_b	E	ACGGAAG	4	CGAGGCCTTTTTCGGTGCCGGT	22	GGGAACCGGCACCGAAAAAGGCCTCG	AAACCGAGGCCTTTTTCGGTGCCGGT	1.87
212	Rv2158c	murE_a	E	TGGGAAG	4	GCGCGCTGACCACCCCGGAGGC	22	GGGA GCCTCCGGGGTGGTCAGCGCGC	AAACGCGCGCTGACCACCCCGGAGGC	-1.55
213	Rv2158c	murE_b	E	CGAGAAA	3	CGCTGGTCGACTACGCGCAC	20	GGGAGTGCGCGTAGTCGACCAGCG	AAACCGCTGGTCGACTACGCGCAC	-2.02333
214	Rv1612	trpB_a	E	CCAGAAA	3	ACGACCTAGACAGGCTGCAGGC	22	GGGAGCCTGCAGCCTGTCTAGGTCGT	AAACACGACCTAGACAGGCTGCAGGC	0.883333
215	Rv1612	trpB_b	E	TCAGAAA	3	AGCGAGAAGACCTGAACCAT	20	GGGAATGGTTCAGGTCTTCTCGCT	AAACAGCGAGAAGACCTGAACCAT	-0.38
216	Rv0189c	ilvD_a	E	CGAGAAG	1	CTGGTTTCCCGTGAGGTGAT	20	GGGAATCACCTCACGGGAAACCAG	AAACCTGGTTTCCCGTGAGGTGAT	2.105
217	Rv0189c	ilvD_b	E	ACGGAAG	4	CTCGACGGTCGCCGACATCAAGC	23	GGGAGCTTGATGTCGGCGACCGTCGAG	AAACCTCGACGGTCGCCGACATCAAGC	1.585
218	Rv2192c	trpD_a	E	GAAGAAC	5	GGGGGGATCTCGCGGGGGCT	20	GGGAAGCCCCCGCGAGATCCCCCC	AAACGGGGGGATCTCGCGGGGGCT
219	Rv2192c	trpD_b	E	CGAGAAG	1	GGCCGCTGACCAATCCGGCCC	21	GGGAGGCCGCTGACCAATCCGGCCC	AAACGGCCGCTGACCAATCCGGCCC	3.8
220	Rv3042c	serB2_a	E	TCGGAAA	6	CTACCCGGTCACCGGCCTGGAGT	23	GGGAACTCCAGGCCGGTGACCGGGTAG	AAACCTACCCGGTCACCGGCCTGGAGT	0.76
221	Rv3042c	serB2_b	E	TAAGAAT	2	CCGGCCGGGTCGTGGGGCCGAT	22	GGGAATCGGCCCCACGACCCGGCCGG	AAACCCGGCCGGGTCGTGGGGCCGAT	0.565
222	Rv3411c	guaB2_a	E	CCAGCAT	7	GGCTGACATTCGACGACGTC	20	GGGAGACGTCGTCGAATGTCAGCC	AAACGGCTGACATTCGACGACGTC	0.09
223	Rv3411c	guaB2_b	E	TCGGAAG	4	CGTGGTGCCCGCCACCGCGGAT	22	GGGAATCCGCGGTGGCGGGCACCACG	AAACCGTGGTGCCCGCCACCGCGGAT	0.245
224	Rv2572c	aspS_a	E	GCAGAAT	2	GTATCGGTGGCCGGCGTCGT	20	GGGAACGACGCCGGCCACCGATAC	AAACGTATCGGTGGCCGGCGTCGT	-0.225
225	Rv2572c	aspS_b	E	GAAGAAG	1	TCGGCCGGTCCGGTCAAATC	20	GGGAGATTTGACCGGACCGGCCGA	AAACTCGGCCGGTCCGGTCAAATC	0.575
226	Rv3801c	fadD32_a	E	GAAGAAG	1	GGCGCCCTCTACTCCGGCCGC	21	GGGAGCGGCCGGAGTAGAGGGCGCC	AAACGGCGCCCTCTACTCCGGCCGC	-0.235
227	Rv3801c	fadD32_b	E	AGAGAAG	1	GCGGCGCCGAACTTCGCATT	20	GGGAAATGCGAAGTTCGGCGCCGC	AAACGCGGCGCCGAACTTCGCATT	1.29
228	Rv2981c	ddlA_a	E	GAGGAAG	4	AGGTCAAATCAGGATCGGGC	20	GGGAGCCCGATCCTGATTTGACCT	AAACAGGTCAAATCAGGATCGGGC	0.0866667
229	Rv2981c	ddlA_b	E	GTAGAAA	3	GACTTCGCAACCAAGTATCT	20	GGGAAGATACTTGGTTGCGAAGTC	AAACGACTTCGCAACCAAGTATCT	0.0133333
230	Rv2846c	efpA_a	E	CGAGAAG	1	ATCGGTCCTGAAAAGGGCTGGAT	23	GGGAATCCAGCCCTTTTCAGGACCGAT	AAACATCGGTCCTGAAAAGGGCTGGAT	-1.16
231	Rv2846c	efpA_b	E	GGGGAAG	4	AACCTGGTCATGCCGATCGT	20	GGGAACGATCGGCATGACCAGGTT	AAACAACCTGGTCATGCCGATCGT	-0.343333
232	Rv0429c	def_a	E	TAGGAAA	6	CCGGACGCGCGAAGTGGGCAC	21	GGGAGTGCCCACTTCGCGCGTCCGG	AAACCCGGACGCGCGAAGTGGGCAC
233	Rv0429c	def_b	E	GCAGCAT	7	AGCACGAAACCGGGCACCTT	20	GGGAAAGGTGCCCGGTTTCGTGCT	AAACAGCACGAAACCGGGCACCTT
234	Rv2539c	aroK_a	E	CGAGAAC	5	TCGGCCTGCCGGGCTCCGGC	20	GGGAGCCGGAGCCCGGCAGGCCGA	AAACTCGGCCTGCCGGGCTCCGGC	0.435
235	Rv2539c	aroK_b	E	TCGGAAC	11	CGTATCGAGGAGGACGTGGT	20	GGGAACCACGTCCTCCTCGATACG	AAACCGTATCGAGGAGGACGTGGT	-0.705
236	Rv3809c	glf_a	E	GAAGAAT	2	GGCCTGACGATTGCCGAGCGC	21	GGGAGCGCTCGGCAATCGTCAGGCC	AAACGGCCTGACGATTGCCGAGCGC	-0.055
237	Rv3809c	glf_b	E	CCGGAAG	4	CCGCCAACATCACGCGGCTT	20	GGGAAAGCCGCGTGATGTTGGCGG	AAACCCGCCAACATCACGCGGCTT	-0.29
238	Rv2130c	mshC_a	defect	ACAGAAC	5	GAGGACATGGCGGCGCTGCGGGT	23	GGGAACCCGCAGCGCCGCCATGTCCTC	AAACGAGGACATGGCGGCGCTGCGGGT	2.07
239	Rv2130c	mshC_b	defect	GCGGAAG	4	GCTGACGCCACCCTGCAGTT	20	GGGAAACTGCAGGGTGGCGTCAGC	AAACGCTGACGCCACCCTGCAGTT	1.915
240	Rv1293	lysA_a	E	CAGGAAC	11	TGCAGCGAAGTAGCCCGGTGGAT	23	GGGAATCCACCGGGCTACTTCGCTGCA	AAACTGCAGCGAAGTAGCCCGGTGGAT	1.54
241	Rv1293	lysA_b	E	GCGGAAA	6	CCGAGCGAATTACCTTGCAC	20	GGGAGTGCAAGGTAATTCGCTCGG	AAACCCGAGCGAATTACCTTGCAC	0.765
242	Rv3793	embC_a	E	CGAGAAG	1	GCGAGCGTGGATACCCGCTAC	21	GGGAGTAGCGGGTATCCACGCTCGC	AAACGCGAGCGTGGATACCCGCTAC	-0.646667
243	Rv3793	embC_b	E	CCAGAAA	3	CTGTCTGGCTGCCGCTGGAC	20	GGGAGTCCAGCGGCAGCCAGACAG	AAACCTGTCTGGCTGCCGCTGGAC	-0.445
244	Rv1023	Enolase_a	defect	CAAGAAC	5	ATGAGATCGGCCCGGCCGTC	20	GGGAGACGGCCGGGCCGATCTCAT	AAACATGAGATCGGCCCGGCCGTC	-2.585
245	Rv1023	Enolase_b	defect	GCAGAAT	2	CGGTACCGATGATGAACATC	20	GGGAGATGTTCATCATCGGTACCG	AAACCGGTACCGATGATGAACATC	-2.86
246	Rv3794	embA_a	E	CCGGAAG	4	TGAACCAAACCACCGCGACC	20	GGGAGGTCGCGGTGGTTTGGTTCA	AAACTGAACCAAACCACCGCGACC	0.986667
247	Rv3794	embA_b	E	CCAGAAG	1	CCGCAGGGCAGCACCGCCGAC	21	GGGAGTCGGCGGTGCTGCCCTGCGG	AAACCCGCAGGGCAGCACCGCCGAC	1.23
248	Rv2150c	ftsZ_a	E	CGAGAAC	5	TTCGAGGGCAAGCGACGCAGC	21	GGGAGCTGCGTCGCTTGCCCTCGAA	AAACTTCGAGGGCAAGCGACGCAGC	-2.27
249	Rv2150c	ftsZ_b	E	ACGGAAA	6	AGCGCCGACGAGGTGCTGCT	20	GGGAAGCAGCACCTCGTCGGCGCT	AAACAGCGCCGACGAGGTGCTGCT	-0.35
250	Rv3854c	ethA_a	NE	TCGGAAA	6	TTCCGTCCCTGGACCGGACGGC	22	GGGAGCCGTCCGGTCCAGGGACGGAA	AAACTTCCGTCCCTGGACCGGACGGC
251	Rv3854c	ethA_b	NE	ACAGAAA	3	GCAGCGGCTACTACAACTAC	20	GGGAGTAGTTGTAGTAGCCGCTGC	AAACGCAGCGGCTACTACAACTAC
252	Rv1908c	katG_a	NE	GAGGAAA	6	GAGATCCTGTACGGCTACGAGT	22	GGGAACTCGTAGCCGTACAGGATCTC	AAACGAGATCCTGTACGGCTACGAGT
253	Rv1908c	katG_b	NE	TCGGAAG	4	AACTACCTCGGAAAGGGCAAC	21	GGGAGTTGCCCTTTCCGAGGTAGTT	AAACAACTACCTCGGAAAGGGCAAC
256	Rv2121c	HisG_a	E	CGAGGAT	9	CGGAGGCCGGCTACCGCCGC	20	GGGAGCGGCGGTAGCCGGCCTCCG	AAACCGGAGGCCGGCTACCGCCGC	1.135
257	Rv2121c	HisG_b	E	CAAGAAG	1	CGGCCCAAAGACATTGCCAT	20	GGGAATGGCAATGTCTTTGGGCCG	AAACCGGCCCAAAGACATTGCCAT	0.79
258	Rv2361c	UppS_a	E	CGGGAAG	4	GAGTTGCCGGCAGCGCCCTAC	21	GGGAGTAGGGCGCTGCCGGCAACTC	AAACGAGTTGCCGGCAGCGCCCTAC	-0.81
259	Rv2361c	UppS_b	E	GGAGAAG	1	ACGGAGAACTGGAAGCGTTC	20	GGGAGAACGCTTCCAGTTCTCCGT	AAACACGGAGAACTGGAAGCGTTC	-0.505
260	Rv1699	pyrG_a	E	GAGGAAG	4	GCTCGGCAAGGGACTGACCGC	21	GGGAGCGGTCAGTCCCTTGCCGAGC	AAACGCTCGGCAAGGGACTGACCGC	-0.575
261	Rv1699	pyrG_b	E	GCAGAAA	3	ACGTGTCGCTGGTGCCCTAC	20	GGGAGTAGGGCACCAGCGACACGT	AAACACGTGTCGCTGGTGCCCTAC	0.095
262	Rv0015c	pknA_a	E	GGAGAAC	5	TCCGATCCGGAGTTCATCGAAC	22	GGGAGTTCGATGAACTCCGGATCGGA	AAACTCCGATCCGGAGTTCATCGAAC	0.545
263	Rv0015c	pknA_b	E	TCAGCAT	7	ACCATCCGGGCATCGCCAGC	20	GGGAGCTGGCGATGCCCGGATGGT	AAACACCATCCGGGCATCGCCAGC	-0.145
264	Rv0002	dnaN_a	E	GGAGAAA	3	TGGAAGCGTTTTAGTTTCTGGC	22	GGGAGCCAGAAACTAAAACGCTTCCA	AAACTGGAAGCGTTTTAGTTTCTGGC	0.71
265	Rv0002	dnaN_b	E	CAAGAAG	1	ATGCCGAGTTCCCGAAGTTT	20	GGGAAAACTTCGGGAACTCGGCAT	AAACATGCCGAGTTCCCGAAGTTT	-0.765
(A) Dejesus et al Comprehensive Essentiality Analysis of the Mycobacterium tuberculosis Genome via. mBio 8, 1-17, (2017).
(B) Rock, et al Programmable transcriptional repression in mycobacteria using an orthogonal CRISPR interference platform. Nature Microbiology 2, (2017).
